# Aurora kinase A/AURKA interacts with the mitochondrial ATP synthase to regulate energy metabolism and cell death

**DOI:** 10.1101/2023.02.02.526754

**Authors:** Rakesh Kumar Sharma, Abderrahman Chafik, Giulia Bertolin

**Affiliations:** Univ Rennes, CNRS, IGDR (Institute of Genetics and Development of Rennes), UMR 6290, F-35000 Rennes, France

**Keywords:** metabolism, cell cycle, AURKA, mitochondrial Complex V

## Abstract

Cancer cells often hijack metabolic pathways to obtain the energy required to sustain their proliferation. Understanding the molecular mechanisms underlying cancer cell metabolism is key to fine-tune the metabolic preference of specific tumors, and potentially offer new therapeutic strategies. Here, we show that the pharmacological inhibition of mitochondrial Complex V delays the cell cycle by arresting breast cancer cell models in the G0/G1 phase. Under these conditions, the abundance of the multifunctional protein Aurora kinase A/AURKA is specifically lowered. We then demonstrate that AURKA directly interacts with the mitochondrial Complex V core subunits ATP5F1A and ATP5F1B. Altering the AURKA/ATPF1A/ATPF1B nexus is sufficient to trigger G0/G1 arrest, and this is accompanied by decreased glycolysis and mitochondrial respiration rates. Last, we discover that the roles of the AURKA/ATPF1A/ATPF1B nexus depend on the specific metabolic propensity of triple-negative breast cancer cell lines, where they correlate with cell fate. On one hand, the nexus induces G0/G1 arrest in cells relying on oxidative phosphorylation as the main source of energy. On the other hand, it allows to bypass cell cycle arrest and it triggers cell death in cells with a glycolytic metabolism. Altogether, we provide evidence that AURKA and mitochondrial Complex V subunits cooperate to maintain cell metabolism in breast cancer cells. Our work paves the way to novel anti-cancer therapies targeting the AURKA/ATPF1A/ATPF1B nexus to lower cancer cell metabolism and proliferation.
