## Supplementary Table 1 for "Aurora kinase A/AURKA interacts with the mitochondrial ATP synthase to regulate energy metabolism and cell death"

### Sheet: Foglio1
Plasmid	Cloning sites	Remarks
pcDNA3 AURKA-GFP		From Bertolin et al, 2018.
pmCherry N1 MCU	XhoI/HindIII	Addgene plasmid #3173; from Bertolin et al, 2021.
pmCherry N1 ATP5FB1	BshTI/NotI	ATP5FB1 coding sequence was extracted from the pEGFP spark ATP5B vector (cat. n. BC016512, Sino Biologicals)
pRP ATP5FA1-mCherry		Custom synthesized vector provided by Vectorbuilder
